# Novel in-silico predicted matrikines are differential mediators of in vitro and in vivo cellular metabolism

**DOI:** 10.1101/2023.03.17.533127

**Authors:** Nathan Jariwala, Matiss Ozols, Alexander Eckersley, Bezaleel Mambwe, Rachel E B Watson, Leo Zeef, Andrew Gilmore, Laurent Debelle, Mike Bell, Eleanor J Bradley, Yegor Doush, Carole Courage, Richard Leroux, Olivier Peschard, Philippe Mondon, Caroline Ringenbach, Laure Bernard, Aurelien Pitois, Michael J Sherratt

**Affiliations:** Division of Cell Matrix Biology & Regenerative Medicine, School of Biological Science, Faculty of Biology, Medicine and Health, The University of Manchester, Manchester, UK; Department of Human Genetics, Wellcome Sanger Institute, Genome Campus, Hinxton, UK; British Heart Foundation Centre of Research Excellence, University of Cambridge, Cambridge, UK; Division of Musculoskeletal & Dermatological Sciences, Faculty of Biology, Medicine and Health, The University of Manchester, Manchester, UK; Bioinformatics Core Facility, Faculty of Biology, Medicine and Health, The University of Manchester, Manchester, UK University of Manchester, UK; Wellcome Centre for Cell Matrix Research, Division of Cancer Sciences, Faculty of Biology, Medicine and Health, University of Manchester, UK; UMR CNRS 7369 MEDyC, Université de Reims Champagne Ardenne, UFR Sciences Exactes et Naturelles, SFR CAP Santé, Moulin de la Housse, 51687 Reims cedex 2, France; No7 Beauty Company, Walgreens Boots Alliance, Nottingham, UK; Sederma, 29 rue du Chemin Vert, Le Perray en Yvelines, 78612, France

**Author notes:** These authors contributed equally: Nathan Jariwala, Matiss Ozols.

**Keywords:** extracellular matrix, peptides, matrikines, skin, ageing, proteases, therapeutic discovery

## Abstract

The exogenous application of small peptides can beneficially affect clinical skin appearance (wrinkles) and architecture (collagen and elastic fibre deposition and epidermal thickness). However, the discovery of new bioactive peptides has not been underpinned by any guiding hypothesis. As endogenous extracellular matrix (ECM)-derived peptides produced during tissue remodelling can act as molecular signals influencing cell metabolism, we hypothesised that protease cleavage site prediction could identify putative novel matrikines with beneficial activities. Here, we present an *in silico* to *in vivo* discovery pipeline, which enables the prediction and characterisation of peptide matrikines which differentially influence cellular metabolism *in vitro*. We use this pipeline to further characterise a combination of two novel ECM peptide mimics (GPKG and LSVD) which act *in vitro* to enhance the transcription of ECM organisation and cell proliferation genes and *in vivo* to promote epithelial and dermal remodelling. This pipeline approach can both identify new matrikines and provide insights into the mechanisms underpinning tissue homeostasis and repair.
