## Supplementary Data 1 for "Novel in-silico predicted matrikines are differential mediators of in vitro and in vivo cellular metabolism"

### Sheet: Sheet1 (2)
P1 vs Control			P7 vs Control
Up-regulated	Down-regulated		Up-regulated	Down-regulated
A0A140VJR2_HUMAN	SRM		A0A140VJN8_HUMAN	A1L196_HUMAN
ACTN4			A0A140VJP2_HUMAN	AFP
ACTR2			A0A140VJP5_HUMAN	AHSG
ACTR3			A0A140VJY7_	APOD
ADM			A0A140VK27_HUMAN	B7Z525_HUMAN
ALDOB			A0A140VK45_HUMAN	COMP
ANXA2			ACTN4	F10
ANXA5			ACTR3	GDAP1L1
ANXA6			ALDH9A1	HACE1
B2R5H0_HUMAN			ANXA6	HEL-S-71p
B2RBH2_HUMAN			B2RBH2_HUMAN	HMGA1
B3KTR3_HUMAN			B4E2U0_HUMAN	IGF2
B4DPJ2_HUMAN			BLVRB	KRT77
C1R			CAMK2D	LRRC45
CAPG			CAPZA1	not
CD44			CBR1	NUCB2
CD59			CCT5	PPFIA3
CLEC3B			CD44	SEPT2
COL1A1			CDH2	SP7
CRABP2			CLEC4G	SPTAN1
CSF2RB			CMPK1	SRM
DBN1			CNDP2	TNXB
DSTN			COL12A1	TRBV4-1
EEF2			CORO1B	UTY
EIF6			CORO6	VASN
FABP3			DBI	ADGRG4
FKBP3			DDX24	APOC3
FLNC			DPYSL2	B2RC63_HUMAN
GLDC			EEF1D	B3KTW4_HUMAN
hCG_1991735			EEF2	CTHRC1
HNRNPA3			EIF3I	HMCN1
HSP90AA1			EIF5A	KHSRP
HSPA8			ENPP2	mapped
HSPB6			FDPS	MT1M
HTRA1			FKBP3	PRKAR1A
I1SRC5_HUMAN			FLNA	SPON1
LGALS1			G6PD	SSSCA1
MAP4			GSTO1
MSN			hCG_1991735
MTPN			HEL-S-107
NAP1L4			HEL-S-276
not			HEXB
NUCB1			HINT1
NUTF2			HNRNPA2B1
okuribin			HSP90B1
PFN1			HSPA8
PLS3			IDH1
PTX3			LDHA
RCOR1			LSM3
RPL5			MAP4
RPS12			MVP
RPS20			NME1-NME2
S100A16			not mapped
SH3BGRL			NQO2
SND1			OLA1
SP7			PCMT1
TAGLN2			PDIA3
TBCB			PDLIM1
TNC			PFN1
TXNL1			PKM2
UBE1			PPIB
A0A140VJF4_HUMAN			PRDX4
A0A140VJN8_HUMAN			PRDX5
ACTN1			RACK1
AKR1B1			RPL14
ATOX1			RPL5
CNN3			RPLP0
DKK1			RPS21
FLNA			SCRN1
HSP90AB1			SLC30A6
LOX			TGM2
NEDD8-MDP1			TXNL1
PPA1			TXNRD1
Q53EM5_HUMAN			UGP2
RPSA			WDR1
ST3GAL5			A0A140VJR2_HUMAN
TXNRD1			A0A140VK44_HUMAN
			ACTN1
			ALDOC
			B3KV49_HUMAN
			B4DH02_HUMAN
			CAPNS1
			CNOT1
			CTSD
			EEF1G
			FABP3
			GLUD1
			HUMAN
			MIF
			PGAM1
			PSMD4
			Q53EM5_HUMAN
			RPLP2
			SND1
